# Proteogenomics refines the molecular classification of chronic lymphocytic leukemia

**DOI:** 10.1101/2022.03.01.481539

**Authors:** Sophie A. Herbst, Mattias Vesterlund, Alexander J. Helmboldt, Rozbeh Jafari, Ioannis Siavelis, Matthias Stahl, Eva C. Schitter, Nora Liebers, Berit J. Brinkmann, Felix Czernilofsky, Tobias Roider, Peter-Martin Bruch, Murat Iskar, Adam Kittai, Ying Huang, Junyan Lu, Sarah Richter, Georgios Mermelekas, Husen Muhammad Umer, Mareike Knoll, Carolin Kolb, Angela Lenze, Xiaofang Cao, Cecilia Österholm, Linus Wahnschaffe, Carmen Herling, Sebastian Scheinost, Matthias Ganzinger, Larry Mansouri, Katharina Kriegsmann, Mark Kriegsmann, Simon Anders, Marc Zapatka, Giovanni Del Poeta, Antonella Zucchetto, Riccardo Bomben, Valter Gattei, Peter Dreger, Jennifer Woyach, Marco Herling, Carsten Müller-Tidow, Richard Rosenquist, Stephan Stilgenbauer, Thorsten Zenz, Wolfgang Huber, Eugen Tausch, Janne Lehtiö, Sascha Dietrich

## Abstract

Cancer heterogeneity at the proteome level may explain differences in therapy response and prognosis beyond the currently established genomic and transcriptomic based diagnostics. The relevance of proteomics for disease classifications remains to be established in clinically heterogeneous cancer entities such as chronic lymphocytic leukemia (CLL). Here, we characterized the proteome and transcriptome in-depth alongside genetic and *ex-vivo* drug response profiling in a clinically well annotated CLL discovery cohort (n= 68). Unsupervised clustering of the proteome data revealed six subgroups. Five of these proteomic groups were associated with genetic features, while one group was only detectable at the proteome level. This new group was characterized by accelerated disease progression, high spliceosomal protein abundances associated with aberrant splicing, and low B cell receptor signaling protein abundances (ASB-CLL). We developed classifiers to identify ASB-CLL based on its characteristic proteome or splicing signature in two independent cohorts (n= 165, n= 169) and confirmed that ASB-CLL comprises about 20 % of CLL patients. The inferior overall survival observed in ASB-CLL was independent of both *TP53-* and IGHV mutation status. Our multi-omics analysis refines the classification of CLL and highlights the potential of proteomics to improve cancer patient stratification beyond genetic and transcriptomic profiling.

**Single sentence summary:** We performed the largest proteogenomic analysis of CLL, linked proteomic profiles to clinical outcomes, and discovered a new poor outcome subgroup (ASB-CLL).
