## Supplementary material for "Proteogenomics refines the molecular classification of chronic lymphocytic leukemia": SI2 GSEA Results

### Sheet: Trisomy12_gsea_up
NAME	GS<br> follow link to MSigDB	GS DETAILS	SIZE	ES	NES	NOM p-val	FDR q-val	FWER p-val	RANK AT MAX	LEADING EDGE
KEGG_RIBOSOME	KEGG_RIBOSOME	Details ...	70	0.668147	2.63012	0	0	0	861	tags=79%, list=28%, signal=106%
KEGG_REGULATION_OF_ACTIN_CYTOSKELETON	KEGG_REGULATION_OF_ACTIN_CYTOSKELETON	Details ...	54	0.637716	2.37664	0	0.000553572	0.001	394	tags=52%, list=13%, signal=58%
KEGG_FOCAL_ADHESION	KEGG_FOCAL_ADHESION	Details ...	35	0.652301	2.24048	0	0.000369048	0.001	349	tags=51%, list=11%, signal=57%
KEGG_LEUKOCYTE_TRANSENDOTHELIAL_MIGRATION	KEGG_LEUKOCYTE_TRANSENDOTHELIAL_MIGRATION	Details ...	35	0.65111	2.19342	0	0.000613742	0.002	349	tags=54%, list=11%, signal=60%
KEGG_ADIPOCYTOKINE_SIGNALING_PATHWAY	KEGG_ADIPOCYTOKINE_SIGNALING_PATHWAY	Details ...	16	0.720831	2.06802	0	0.00121487	0.005	869	tags=88%, list=28%, signal=121%
KEGG_B_CELL_RECEPTOR_SIGNALING_PATHWAY	KEGG_B_CELL_RECEPTOR_SIGNALING_PATHWAY	Details ...	36	0.579833	1.99144	0.0037594	0.00330642	0.016	566	tags=56%, list=18%, signal=67%
KEGG_AMINOACYL_TRNA_BIOSYNTHESIS	KEGG_AMINOACYL_TRNA_BIOSYNTHESIS	Details ...	31	0.595573	1.9912	0	0.00283407	0.016	963	tags=68%, list=31%, signal=97%
KEGG_CHEMOKINE_SIGNALING_PATHWAY	KEGG_CHEMOKINE_SIGNALING_PATHWAY	Details ...	43	0.550554	1.94426	0	0.00557885	0.035	453	tags=42%, list=14%, signal=48%
KEGG_FC_GAMMA_R_MEDIATED_PHAGOCYTOSIS	KEGG_FC_GAMMA_R_MEDIATED_PHAGOCYTOSIS	Details ...	38	0.538236	1.88076	0.00336134	0.00976692	0.067	662	tags=58%, list=21%, signal=73%
KEGG_ADHERENS_JUNCTION	KEGG_ADHERENS_JUNCTION	Details ...	18	0.634308	1.87029	0.00187266	0.00916555	0.07	373	tags=44%, list=12%, signal=50%
KEGG_PROTEASOME	KEGG_PROTEASOME	Details ...	35	0.54408	1.84104	0.0037037	0.013657	0.114	1197	tags=80%, list=38%, signal=128%
KEGG_VASCULAR_SMOOTH_MUSCLE_CONTRACTION	KEGG_VASCULAR_SMOOTH_MUSCLE_CONTRACTION	Details ...	21	0.596114	1.81705	0.00181488	0.0159754	0.144	428	tags=48%, list=14%, signal=55%
KEGG_INSULIN_SIGNALING_PATHWAY	KEGG_INSULIN_SIGNALING_PATHWAY	Details ...	35	0.511741	1.78953	0	0.0192067	0.182	312	tags=29%, list=10%, signal=31%
KEGG_PANCREATIC_CANCER	KEGG_PANCREATIC_CANCER	Details ...	19	0.590867	1.78901	0.00931099	0.0181026	0.185	557	tags=53%, list=18%, signal=64%
KEGG_APOPTOSIS	KEGG_APOPTOSIS	Details ...	21	0.583159	1.77705	0.00907441	0.0195466	0.208	805	tags=62%, list=26%, signal=83%
KEGG_NATURAL_KILLER_CELL_MEDIATED_CYTOTOXICITY	KEGG_NATURAL_KILLER_CELL_MEDIATED_CYTOTOXICITY	Details ...	30	0.527062	1.74732	0.00192678	0.0233683	0.258	346	tags=37%, list=11%, signal=41%
KEGG_AXON_GUIDANCE	KEGG_AXON_GUIDANCE	Details ...	21	0.571834	1.709	0.00927644	0.0310364	0.343	349	tags=48%, list=11%, signal=53%
KEGG_CARDIAC_MUSCLE_CONTRACTION	KEGG_CARDIAC_MUSCLE_CONTRACTION	Details ...	20	0.575342	1.70598	0.0202206	0.0298476	0.347	289	tags=25%, list=9%, signal=27%
KEGG_ENDOCYTOSIS	KEGG_ENDOCYTOSIS	Details ...	69	0.436054	1.70222	0	0.0293102	0.353	302	tags=20%, list=10%, signal=22%
KEGG_NOD_LIKE_RECEPTOR_SIGNALING_PATHWAY	KEGG_NOD_LIKE_RECEPTOR_SIGNALING_PATHWAY	Details ...	16	0.604474	1.69409	0.0148976	0.029534	0.373	453	tags=50%, list=14%, signal=58%
KEGG_CALCIUM_SIGNALING_PATHWAY	KEGG_CALCIUM_SIGNALING_PATHWAY		23	0.55273	1.69046	0.0158451	0.0286045	0.377	428	tags=48%, list=14%, signal=55%
KEGG_T_CELL_RECEPTOR_SIGNALING_PATHWAY	KEGG_T_CELL_RECEPTOR_SIGNALING_PATHWAY		33	0.480354	1.64185	0.0144665	0.0423875	0.518	752	tags=48%, list=24%, signal=63%
KEGG_LONG_TERM_POTENTIATION	KEGG_LONG_TERM_POTENTIATION		18	0.554432	1.60075	0.0202578	0.0564023	0.635	312	tags=39%, list=10%, signal=43%
KEGG_TOLL_LIKE_RECEPTOR_SIGNALING_PATHWAY	KEGG_TOLL_LIKE_RECEPTOR_SIGNALING_PATHWAY		20	0.513575	1.53228	0.0338681	0.0866483	0.791	557	tags=45%, list=18%, signal=54%
KEGG_PATHWAYS_IN_CANCER	KEGG_PATHWAYS_IN_CANCER		60	0.389632	1.48856	0.0240137	0.111224	0.891	834	tags=50%, list=27%, signal=67%
KEGG_RENAL_CELL_CARCINOMA	KEGG_RENAL_CELL_CARCINOMA		15	0.536695	1.48403	0.0754717	0.109844	0.897	332	tags=33%, list=11%, signal=37%
KEGG_NEUROTROPHIN_SIGNALING_PATHWAY	KEGG_NEUROTROPHIN_SIGNALING_PATHWAY		41	0.416411	1.47001	0.0453752	0.116027	0.916	432	tags=27%, list=14%, signal=31%
KEGG_TIGHT_JUNCTION	KEGG_TIGHT_JUNCTION		20	0.480609	1.41036	0.0806175	0.161924	0.972	255	tags=30%, list=8%, signal=32%
KEGG_LEISHMANIA_INFECTION	KEGG_LEISHMANIA_INFECTION		25	0.443467	1.39654	0.0692168	0.169869	0.978	165	tags=16%, list=5%, signal=17%
KEGG_MAPK_SIGNALING_PATHWAY	KEGG_MAPK_SIGNALING_PATHWAY		52	0.372785	1.37334	0.0683012	0.187524	0.984	453	tags=25%, list=14%, signal=29%
KEGG_EPITHELIAL_CELL_SIGNALING_IN_HELICOBACTER_PYLORI_INFECTION	KEGG_EPITHELIAL_CELL_SIGNALING_IN_HELICOBACTER_PYLORI_INFECTION		23	0.437533	1.36465	0.0966011	0.190569	0.988	835	tags=52%, list=27%, signal=71%
KEGG_ACUTE_MYELOID_LEUKEMIA	KEGG_ACUTE_MYELOID_LEUKEMIA		16	0.456598	1.28545	0.174242	0.279511	0.999	826	tags=63%, list=26%, signal=84%
KEGG_FC_EPSILON_RI_SIGNALING_PATHWAY	KEGG_FC_EPSILON_RI_SIGNALING_PATHWAY		24	0.409728	1.27848	0.161458	0.279414	0.999	335	tags=29%, list=11%, signal=32%
KEGG_VIRAL_MYOCARDITIS	KEGG_VIRAL_MYOCARDITIS		22	0.408616	1.27219	0.153989	0.280577	0.999	655	tags=36%, list=21%, signal=46%
KEGG_PATHOGENIC_ESCHERICHIA_COLI_INFECTION	KEGG_PATHOGENIC_ESCHERICHIA_COLI_INFECTION		23	0.405525	1.24641	0.191413	0.309649	1	481	tags=43%, list=15%, signal=51%
KEGG_GLYCOLYSIS_GLUCONEOGENESIS	KEGG_GLYCOLYSIS_GLUCONEOGENESIS		28	0.373379	1.22205	0.199634	0.336412	1	485	tags=29%, list=16%, signal=34%
KEGG_VASOPRESSIN_REGULATED_WATER_REABSORPTION	KEGG_VASOPRESSIN_REGULATED_WATER_REABSORPTION		18	0.424991	1.2169	0.198529	0.334524	1	15	tags=11%, list=0%, signal=11%
KEGG_PROSTATE_CANCER	KEGG_PROSTATE_CANCER		21	0.404281	1.2163	0.209009	0.326699	1	791	tags=52%, list=25%, signal=70%
KEGG_VEGF_SIGNALING_PATHWAY	KEGG_VEGF_SIGNALING_PATHWAY		19	0.408252	1.20594	0.238616	0.332194	1	557	tags=42%, list=18%, signal=51%
KEGG_ALZHEIMERS_DISEASE	KEGG_ALZHEIMERS_DISEASE		62	0.305491	1.20286	0.172945	0.327934	1	388	tags=13%, list=12%, signal=14%
KEGG_PHOSPHATIDYLINOSITOL_SIGNALING_SYSTEM	KEGG_PHOSPHATIDYLINOSITOL_SIGNALING_SYSTEM		17	0.404867	1.1684	0.277174	0.371433	1	557	tags=41%, list=18%, signal=50%
KEGG_CHRONIC_MYELOID_LEUKEMIA	KEGG_CHRONIC_MYELOID_LEUKEMIA		20	0.366063	1.10849	0.312274	0.461905	1	752	tags=40%, list=24%, signal=52%
KEGG_PENTOSE_PHOSPHATE_PATHWAY	KEGG_PENTOSE_PHOSPHATE_PATHWAY		16	0.377202	1.08949	0.377649	0.484024	1	226	tags=19%, list=7%, signal=20%
KEGG_COLORECTAL_CANCER	KEGG_COLORECTAL_CANCER		18	0.361771	1.06975	0.347909	0.508292	1	834	tags=50%, list=27%, signal=68%
KEGG_GNRH_SIGNALING_PATHWAY	KEGG_GNRH_SIGNALING_PATHWAY		18	0.371935	1.06446	0.373866	0.505871	1	204	tags=22%, list=7%, signal=24%
KEGG_CYSTEINE_AND_METHIONINE_METABOLISM	KEGG_CYSTEINE_AND_METHIONINE_METABOLISM		16	0.38239	1.06229	0.354478	0.499061	1	244	tags=19%, list=8%, signal=20%
KEGG_GAP_JUNCTION	KEGG_GAP_JUNCTION		17	0.351349	1.00573	0.44294	0.591288	1	428	tags=29%, list=14%, signal=34%
KEGG_PROGESTERONE_MEDIATED_OOCYTE_MATURATION	KEGG_PROGESTERONE_MEDIATED_OOCYTE_MATURATION		16	0.359967	1.00135	0.471326	0.587091	1	204	tags=19%, list=7%, signal=20%
KEGG_PROPANOATE_METABOLISM	KEGG_PROPANOATE_METABOLISM		22	0.321868	0.996268	0.44964	0.583586	1	94	tags=9%, list=3%, signal=9%
KEGG_LONG_TERM_DEPRESSION	KEGG_LONG_TERM_DEPRESSION		15	0.334227	0.927565	0.556391	0.701025	1	428	tags=27%, list=14%, signal=31%
KEGG_GLYCEROPHOSPHOLIPID_METABOLISM	KEGG_GLYCEROPHOSPHOLIPID_METABOLISM		15	0.325678	0.916467	0.582279	0.708781	1	194	tags=20%, list=6%, signal=21%
KEGG_PYRIMIDINE_METABOLISM	KEGG_PYRIMIDINE_METABOLISM		28	0.267652	0.863168	0.663586	0.794823	1	39	tags=7%, list=1%, signal=7%
KEGG_OXIDATIVE_PHOSPHORYLATION	KEGG_OXIDATIVE_PHOSPHORYLATION		54	0.221409	0.828308	0.746141	0.844226	1	2142	tags=96%, list=68%, signal=300%
KEGG_OOCYTE_MEIOSIS	KEGG_OOCYTE_MEIOSIS		29	0.247876	0.809986	0.754448	0.860996	1	376	tags=21%, list=12%, signal=23%
KEGG_WNT_SIGNALING_PATHWAY	KEGG_WNT_SIGNALING_PATHWAY		22	0.257761	0.797131	0.695572	0.866951	1	349	tags=23%, list=11%, signal=25%
KEGG_CELL_ADHESION_MOLECULES_CAMS	KEGG_CELL_ADHESION_MOLECULES_CAMS		24	0.23981	0.755979	0.828096	0.914938	1	221	tags=13%, list=7%, signal=13%
KEGG_FRUCTOSE_AND_MANNOSE_METABOLISM	KEGG_FRUCTOSE_AND_MANNOSE_METABOLISM		16	0.266624	0.744443	0.815838	0.915078	1	356	tags=25%, list=11%, signal=28%
KEGG_AMYOTROPHIC_LATERAL_SCLEROSIS_ALS	KEGG_AMYOTROPHIC_LATERAL_SCLEROSIS_ALS		16	0.259071	0.743692	0.829932	0.900074	1	388	tags=25%, list=12%, signal=28%
KEGG_PROTEIN_EXPORT	KEGG_PROTEIN_EXPORT		16	0.245387	0.687771	0.876838	0.94702	1	867	tags=38%, list=28%, signal=52%
KEGG_UBIQUITIN_MEDIATED_PROTEOLYSIS	KEGG_UBIQUITIN_MEDIATED_PROTEOLYSIS		37	0.188903	0.648564	0.949033	0.964587	1	928	tags=32%, list=30%, signal=46%
KEGG_PARKINSONS_DISEASE	KEGG_PARKINSONS_DISEASE		58	0.167306	0.630631	0.985866	0.960746	1	1225	tags=36%, list=39%, signal=58%
KEGG_HUNTINGTONS_DISEASE	KEGG_HUNTINGTONS_DISEASE		80	0.133766	0.540194	0.998361	0.983654	1	871	tags=21%, list=28%, signal=29%

### Sheet: Trisomy12_nochr12_gsea_up
NAME	GS<br> follow link to MSigDB	GS DETAILS	SIZE	ES	NES	NOM p-val	FDR q-val	FWER p-val	RANK AT MAX	LEADING EDGE
KEGG_RIBOSOME	KEGG_RIBOSOME	Details ...	69	0.66401	2.62588	0	0	0	778	tags=75%, list=25%, signal=98%
KEGG_REGULATION_OF_ACTIN_CYTOSKELETON	KEGG_REGULATION_OF_ACTIN_CYTOSKELETON	Details ...	54	0.639813	2.42205	0	0	0	497	tags=56%, list=16%, signal=65%
KEGG_FOCAL_ADHESION	KEGG_FOCAL_ADHESION	Details ...	35	0.657143	2.28133	0	0	0	314	tags=51%, list=10%, signal=57%
KEGG_LEUKOCYTE_TRANSENDOTHELIAL_MIGRATION	KEGG_LEUKOCYTE_TRANSENDOTHELIAL_MIGRATION	Details ...	34	0.626406	2.1389	0	0	0	399	tags=53%, list=13%, signal=60%
KEGG_ADIPOCYTOKINE_SIGNALING_PATHWAY	KEGG_ADIPOCYTOKINE_SIGNALING_PATHWAY	Details ...	16	0.694477	1.94779	0.00183486	0.00749079	0.029	934	tags=88%, list=30%, signal=125%
KEGG_AMINOACYL_TRNA_BIOSYNTHESIS	KEGG_AMINOACYL_TRNA_BIOSYNTHESIS	Details ...	31	0.589361	1.94558	0	0.00624233	0.029	1045	tags=74%, list=34%, signal=111%
KEGG_PROTEASOME	KEGG_PROTEASOME	Details ...	35	0.565008	1.92559	0	0.00816246	0.043	1176	tags=83%, list=38%, signal=132%
KEGG_CHEMOKINE_SIGNALING_PATHWAY	KEGG_CHEMOKINE_SIGNALING_PATHWAY	Details ...	43	0.529002	1.9144	0	0.00773354	0.047	314	tags=35%, list=10%, signal=38%
KEGG_ADHERENS_JUNCTION	KEGG_ADHERENS_JUNCTION	Details ...	18	0.633838	1.87577	0.00357782	0.0108188	0.07	378	tags=44%, list=12%, signal=50%
KEGG_B_CELL_RECEPTOR_SIGNALING_PATHWAY	KEGG_B_CELL_RECEPTOR_SIGNALING_PATHWAY	Details ...	35	0.55111	1.86114	0	0.0114476	0.083	763	tags=63%, list=25%, signal=82%
KEGG_PANCREATIC_CANCER	KEGG_PANCREATIC_CANCER	Details ...	19	0.592207	1.80299	0.0108108	0.0184133	0.143	840	tags=68%, list=27%, signal=93%
KEGG_VASCULAR_SMOOTH_MUSCLE_CONTRACTION	KEGG_VASCULAR_SMOOTH_MUSCLE_CONTRACTION	Details ...	21	0.575664	1.74985	0.00915751	0.027097	0.21	434	tags=48%, list=14%, signal=55%
KEGG_INSULIN_SIGNALING_PATHWAY	KEGG_INSULIN_SIGNALING_PATHWAY	Details ...	35	0.505589	1.71638	0.005386	0.0350365	0.288	308	tags=29%, list=10%, signal=31%
KEGG_FC_GAMMA_R_MEDIATED_PHAGOCYTOSIS	KEGG_FC_GAMMA_R_MEDIATED_PHAGOCYTOSIS	Details ...	37	0.496891	1.70597	0.00909091	0.0361428	0.314	744	tags=57%, list=24%, signal=74%
KEGG_APOPTOSIS	KEGG_APOPTOSIS	Details ...	21	0.558802	1.693	0.00531915	0.0381953	0.347	748	tags=57%, list=24%, signal=75%
KEGG_NATURAL_KILLER_CELL_MEDIATED_CYTOTOXICITY	KEGG_NATURAL_KILLER_CELL_MEDIATED_CYTOTOXICITY	Details ...	29	0.498049	1.64868	0.0103093	0.051749	0.457	303	tags=31%, list=10%, signal=34%
KEGG_NOD_LIKE_RECEPTOR_SIGNALING_PATHWAY	KEGG_NOD_LIKE_RECEPTOR_SIGNALING_PATHWAY	Details ...	16	0.58705	1.63731	0.0164234	0.053732	0.488	527	tags=50%, list=17%, signal=60%
KEGG_AXON_GUIDANCE	KEGG_AXON_GUIDANCE	Details ...	21	0.543236	1.61636	0.0172745	0.0597784	0.545	435	tags=48%, list=14%, signal=55%
KEGG_LONG_TERM_POTENTIATION	KEGG_LONG_TERM_POTENTIATION	Details ...	18	0.546732	1.59692	0.0235935	0.065621	0.597	308	tags=39%, list=10%, signal=43%
KEGG_T_CELL_RECEPTOR_SIGNALING_PATHWAY	KEGG_T_CELL_RECEPTOR_SIGNALING_PATHWAY	Details ...	33	0.466753	1.58509	0.0182815	0.0693491	0.632	744	tags=48%, list=24%, signal=63%
KEGG_CALCIUM_SIGNALING_PATHWAY	KEGG_CALCIUM_SIGNALING_PATHWAY		22	0.495589	1.51466	0.0414313	0.111837	0.824	478	tags=45%, list=15%, signal=53%
KEGG_TOLL_LIKE_RECEPTOR_SIGNALING_PATHWAY	KEGG_TOLL_LIKE_RECEPTOR_SIGNALING_PATHWAY		20	0.488851	1.48476	0.060177	0.128966	0.879	817	tags=55%, list=26%, signal=74%
KEGG_NEUROTROPHIN_SIGNALING_PATHWAY	KEGG_NEUROTROPHIN_SIGNALING_PATHWAY		40	0.407958	1.44577	0.0485981	0.157524	0.933	348	tags=23%, list=11%, signal=25%
KEGG_ENDOCYTOSIS	KEGG_ENDOCYTOSIS		68	0.365986	1.43028	0.0219595	0.167375	0.945	379	tags=19%, list=12%, signal=21%
KEGG_CARDIAC_MUSCLE_CONTRACTION	KEGG_CARDIAC_MUSCLE_CONTRACTION		20	0.485183	1.42574	0.0606618	0.165746	0.952	333	tags=25%, list=11%, signal=28%
KEGG_RENAL_CELL_CARCINOMA	KEGG_RENAL_CELL_CARCINOMA		15	0.511884	1.42321	0.0733083	0.161774	0.953	409	tags=33%, list=13%, signal=38%
KEGG_LEISHMANIA_INFECTION	KEGG_LEISHMANIA_INFECTION		25	0.438984	1.40859	0.0859813	0.170682	0.965	191	tags=16%, list=6%, signal=17%
KEGG_PATHWAYS_IN_CANCER	KEGG_PATHWAYS_IN_CANCER		59	0.361633	1.40225	0.0358974	0.170729	0.97	736	tags=42%, list=24%, signal=54%
KEGG_VIRAL_MYOCARDITIS	KEGG_VIRAL_MYOCARDITIS		22	0.449921	1.38736	0.0889292	0.179561	0.979	563	tags=36%, list=18%, signal=44%
KEGG_MAPK_SIGNALING_PATHWAY	KEGG_MAPK_SIGNALING_PATHWAY		52	0.357218	1.34229	0.0864407	0.223346	0.996	303	tags=19%, list=10%, signal=21%
KEGG_TIGHT_JUNCTION	KEGG_TIGHT_JUNCTION		20	0.449129	1.33173	0.12	0.229023	0.997	276	tags=30%, list=9%, signal=33%
KEGG_PATHOGENIC_ESCHERICHIA_COLI_INFECTION	KEGG_PATHOGENIC_ESCHERICHIA_COLI_INFECTION		23	0.403871	1.26778	0.155797	0.30963	1	485	tags=43%, list=16%, signal=51%
KEGG_EPITHELIAL_CELL_SIGNALING_IN_HELICOBACTER_PYLORI_INFECTION	KEGG_EPITHELIAL_CELL_SIGNALING_IN_HELICOBACTER_PYLORI_INFECTION		22	0.414565	1.25202	0.178182	0.323165	1	1028	tags=64%, list=33%, signal=94%
KEGG_ACUTE_MYELOID_LEUKEMIA	KEGG_ACUTE_MYELOID_LEUKEMIA		16	0.436639	1.23835	0.204797	0.334912	1	881	tags=63%, list=28%, signal=87%
KEGG_FC_EPSILON_RI_SIGNALING_PATHWAY	KEGG_FC_EPSILON_RI_SIGNALING_PATHWAY		23	0.403665	1.22744	0.219963	0.341191	1	244	tags=26%, list=8%, signal=28%
KEGG_GLYCOLYSIS_GLUCONEOGENESIS	KEGG_GLYCOLYSIS_GLUCONEOGENESIS		28	0.354817	1.15342	0.254417	0.456549	1	440	tags=25%, list=14%, signal=29%
KEGG_PROSTATE_CANCER	KEGG_PROSTATE_CANCER		21	0.384898	1.15115	0.268156	0.448652	1	736	tags=48%, list=24%, signal=62%
KEGG_PENTOSE_PHOSPHATE_PATHWAY	KEGG_PENTOSE_PHOSPHATE_PATHWAY		15	0.417467	1.12982	0.311151	0.473157	1	182	tags=20%, list=6%, signal=21%
KEGG_ALZHEIMERS_DISEASE	KEGG_ALZHEIMERS_DISEASE		62	0.280829	1.09913	0.288136	0.516604	1	494	tags=15%, list=16%, signal=17%
KEGG_CHRONIC_MYELOID_LEUKEMIA	KEGG_CHRONIC_MYELOID_LEUKEMIA		20	0.362563	1.07917	0.362403	0.540662	1	736	tags=40%, list=24%, signal=52%
KEGG_PROGESTERONE_MEDIATED_OOCYTE_MATURATION	KEGG_PROGESTERONE_MEDIATED_OOCYTE_MATURATION		16	0.374473	1.07907	0.36803	0.52766	1	208	tags=19%, list=7%, signal=20%
KEGG_CYSTEINE_AND_METHIONINE_METABOLISM	KEGG_CYSTEINE_AND_METHIONINE_METABOLISM		16	0.378071	1.06747	0.376147	0.536293	1	251	tags=19%, list=8%, signal=20%
KEGG_GNRH_SIGNALING_PATHWAY	KEGG_GNRH_SIGNALING_PATHWAY		18	0.355511	1.05387	0.383333	0.54923	1	208	tags=22%, list=7%, signal=24%
KEGG_PROPANOATE_METABOLISM	KEGG_PROPANOATE_METABOLISM		21	0.325009	0.998496	0.459016	0.645608	1	79	tags=10%, list=3%, signal=10%
KEGG_COLORECTAL_CANCER	KEGG_COLORECTAL_CANCER		18	0.335013	0.981927	0.503571	0.664079	1	841	tags=50%, list=27%, signal=68%
KEGG_VASOPRESSIN_REGULATED_WATER_REABSORPTION	KEGG_VASOPRESSIN_REGULATED_WATER_REABSORPTION		17	0.339198	0.978803	0.471264	0.655935	1	560	tags=29%, list=18%, signal=36%
KEGG_PHOSPHATIDYLINOSITOL_SIGNALING_SYSTEM	KEGG_PHOSPHATIDYLINOSITOL_SIGNALING_SYSTEM		16	0.344569	0.977873	0.490706	0.643412	1	220	tags=25%, list=7%, signal=27%
KEGG_PYRIMIDINE_METABOLISM	KEGG_PYRIMIDINE_METABOLISM		28	0.291979	0.95536	0.521739	0.674453	1	336	tags=14%, list=11%, signal=16%
KEGG_GAP_JUNCTION	KEGG_GAP_JUNCTION		17	0.331086	0.936883	0.549822	0.697286	1	434	tags=29%, list=14%, signal=34%
KEGG_VEGF_SIGNALING_PATHWAY	KEGG_VEGF_SIGNALING_PATHWAY		18	0.324145	0.920268	0.574388	0.714769	1	570	tags=33%, list=18%, signal=41%
KEGG_LONG_TERM_DEPRESSION	KEGG_LONG_TERM_DEPRESSION		15	0.319261	0.889406	0.628466	0.76189	1	434	tags=27%, list=14%, signal=31%
KEGG_PROTEIN_EXPORT	KEGG_PROTEIN_EXPORT		16	0.316103	0.882301	0.617328	0.760924	1	770	tags=38%, list=25%, signal=50%
KEGG_OOCYTE_MEIOSIS	KEGG_OOCYTE_MEIOSIS		29	0.256903	0.844506	0.672474	0.812722	1	348	tags=21%, list=11%, signal=23%
KEGG_GLYCEROPHOSPHOLIPID_METABOLISM	KEGG_GLYCEROPHOSPHOLIPID_METABOLISM		15	0.29691	0.818018	0.741284	0.844878	1	242	tags=20%, list=8%, signal=22%
KEGG_WNT_SIGNALING_PATHWAY	KEGG_WNT_SIGNALING_PATHWAY		22	0.247944	0.778623	0.78245	0.895243	1	847	tags=45%, list=27%, signal=62%
KEGG_FRUCTOSE_AND_MANNOSE_METABOLISM	KEGG_FRUCTOSE_AND_MANNOSE_METABOLISM		16	0.267405	0.749886	0.802139	0.920717	1	381	tags=25%, list=12%, signal=28%
KEGG_CELL_ADHESION_MOLECULES_CAMS	KEGG_CELL_ADHESION_MOLECULES_CAMS		24	0.239579	0.735763	0.84767	0.923882	1	240	tags=13%, list=8%, signal=13%
KEGG_UBIQUITIN_MEDIATED_PROTEOLYSIS	KEGG_UBIQUITIN_MEDIATED_PROTEOLYSIS		37	0.210595	0.734372	0.882645	0.909795	1	724	tags=24%, list=23%, signal=31%
KEGG_AMYOTROPHIC_LATERAL_SCLEROSIS_ALS	KEGG_AMYOTROPHIC_LATERAL_SCLEROSIS_ALS		16	0.250337	0.695405	0.869159	0.938937	1	408	tags=25%, list=13%, signal=29%
KEGG_OXIDATIVE_PHOSPHORYLATION	KEGG_OXIDATIVE_PHOSPHORYLATION		54	0.15937	0.592733	0.989267	0.998538	1	2124	tags=93%, list=68%, signal=288%
KEGG_HUNTINGTONS_DISEASE	KEGG_HUNTINGTONS_DISEASE		80	0.115724	0.477958	1	1	1	560	tags=13%, list=18%, signal=15%
KEGG_PARKINSONS_DISEASE	KEGG_PARKINSONS_DISEASE		58	0.107187	0.411777	1	0.999092	1	1323	tags=45%, list=43%, signal=77%

### Sheet: PG5_gsea_up
NAME	GS<br> follow link to MSigDB	GS DETAILS	SIZE	ES	NES	NOM p-val	FDR q-val	FWER p-val	RANK AT MAX	LEADING EDGE
KEGG_SPLICEOSOME	KEGG_SPLICEOSOME	Details ...	118	0.653912	3.19473	0	0	0	1116	tags=53%, list=15%, signal=61%
KEGG_VALINE_LEUCINE_AND_ISOLEUCINE_DEGRADATION	KEGG_VALINE_LEUCINE_AND_ISOLEUCINE_DEGRADATION	Details ...	39	0.588309	2.25357	0	0	0	1425	tags=49%, list=19%, signal=60%
KEGG_BUTANOATE_METABOLISM	KEGG_BUTANOATE_METABOLISM	Details ...	23	0.60446	2.0357	0	0.00303608	0.014	657	tags=35%, list=9%, signal=38%
KEGG_GLYCOSYLPHOSPHATIDYLINOSITOL_GPI_ANCHOR_BIOSYNTHESIS	KEGG_GLYCOSYLPHOSPHATIDYLINOSITOL_GPI_ANCHOR_BIOSYNTHESIS	Details ...	15	0.676967	2.02136	0.00201613	0.00242636	0.015	1867	tags=73%, list=26%, signal=98%
KEGG_N_GLYCAN_BIOSYNTHESIS	KEGG_N_GLYCAN_BIOSYNTHESIS	Details ...	34	0.529732	2.01089	0	0.00224823	0.017	2091	tags=65%, list=29%, signal=90%
KEGG_PROPANOATE_METABOLISM	KEGG_PROPANOATE_METABOLISM	Details ...	26	0.551915	1.91217	0	0.00628417	0.057	1197	tags=46%, list=16%, signal=55%
KEGG_PROTEIN_EXPORT	KEGG_PROTEIN_EXPORT	Details ...	20	0.583415	1.90925	0.00390625	0.00546519	0.058	2208	tags=70%, list=30%, signal=100%
KEGG_CITRATE_CYCLE_TCA_CYCLE	KEGG_CITRATE_CYCLE_TCA_CYCLE	Details ...	26	0.538378	1.88303	0.004158	0.00620018	0.074	2083	tags=62%, list=28%, signal=86%
KEGG_LYSINE_DEGRADATION	KEGG_LYSINE_DEGRADATION	Details ...	34	0.4997	1.86127	0	0.00650297	0.086	2261	tags=50%, list=31%, signal=72%
KEGG_FATTY_ACID_METABOLISM	KEGG_FATTY_ACID_METABOLISM	Details ...	30	0.498905	1.80049	0.00380228	0.0105082	0.145	1328	tags=40%, list=18%, signal=49%
KEGG_PEROXISOME	KEGG_PEROXISOME	Details ...	57	0.416222	1.73021	0.00214133	0.0187698	0.273	2306	tags=51%, list=32%, signal=74%
KEGG_TYPE_I_DIABETES_MELLITUS	KEGG_TYPE_I_DIABETES_MELLITUS	Details ...	21	0.518502	1.6841	0.016632	0.0272132	0.403	3262	tags=86%, list=45%, signal=154%
KEGG_GRAFT_VERSUS_HOST_DISEASE	KEGG_GRAFT_VERSUS_HOST_DISEASE	Details ...	19	0.509122	1.62196	0.0285714	0.0410113	0.549	3262	tags=84%, list=45%, signal=152%
KEGG_BASAL_TRANSCRIPTION_FACTORS	KEGG_BASAL_TRANSCRIPTION_FACTORS	Details ...	28	0.449915	1.6084	0.0271399	0.042277	0.584	2184	tags=61%, list=30%, signal=86%
KEGG_PARKINSONS_DISEASE	KEGG_PARKINSONS_DISEASE	Details ...	92	0.33715	1.56147	0.00854701	0.0571993	0.717	1483	tags=34%, list=20%, signal=42%
KEGG_OXIDATIVE_PHOSPHORYLATION	KEGG_OXIDATIVE_PHOSPHORYLATION	Details ...	92	0.312072	1.44716	0.0138614	0.123209	0.945	2450	tags=48%, list=34%, signal=71%
KEGG_BETA_ALANINE_METABOLISM	KEGG_BETA_ALANINE_METABOLISM	Details ...	15	0.472815	1.43341	0.0957447	0.126655	0.958	657	tags=27%, list=9%, signal=29%
KEGG_HUNTINGTONS_DISEASE	KEGG_HUNTINGTONS_DISEASE	Details ...	126	0.292833	1.4195	0.020202	0.131679	0.966	2233	tags=41%, list=31%, signal=58%
KEGG_ARGININE_AND_PROLINE_METABOLISM	KEGG_ARGININE_AND_PROLINE_METABOLISM	Details ...	28	0.39464	1.39859	0.0804829	0.142972	0.981	1076	tags=29%, list=15%, signal=33%
KEGG_CARDIAC_MUSCLE_CONTRACTION	KEGG_CARDIAC_MUSCLE_CONTRACTION	Details ...	31	0.35907	1.32815	0.0996016	0.208497	0.999	993	tags=23%, list=14%, signal=26%
KEGG_PPAR_SIGNALING_PATHWAY	KEGG_PPAR_SIGNALING_PATHWAY		26	0.366541	1.272	0.15087	0.271078	1	2664	tags=58%, list=36%, signal=90%
KEGG_PYRUVATE_METABOLISM	KEGG_PYRUVATE_METABOLISM		28	0.348163	1.25583	0.155598	0.28103	1	607	tags=21%, list=8%, signal=23%
KEGG_AUTOIMMUNE_THYROID_DISEASE	KEGG_AUTOIMMUNE_THYROID_DISEASE		20	0.375341	1.24879	0.175299	0.279832	1	3262	tags=80%, list=45%, signal=144%
KEGG_ALANINE_ASPARTATE_AND_GLUTAMATE_METABOLISM	KEGG_ALANINE_ASPARTATE_AND_GLUTAMATE_METABOLISM		20	0.371532	1.2123	0.192067	0.321632	1	411	tags=20%, list=6%, signal=21%
KEGG_TRYPTOPHAN_METABOLISM	KEGG_TRYPTOPHAN_METABOLISM		21	0.369735	1.20927	0.202811	0.313616	1	707	tags=24%, list=10%, signal=26%
KEGG_ALLOGRAFT_REJECTION	KEGG_ALLOGRAFT_REJECTION		20	0.375341	1.20884	0.208502	0.302116	1	3262	tags=80%, list=45%, signal=144%
KEGG_NOTCH_SIGNALING_PATHWAY	KEGG_NOTCH_SIGNALING_PATHWAY		23	0.358156	1.20063	0.221996	0.303537	1	3003	tags=70%, list=41%, signal=118%
KEGG_SYSTEMIC_LUPUS_ERYTHEMATOSUS	KEGG_SYSTEMIC_LUPUS_ERYTHEMATOSUS		28	0.327945	1.15468	0.246862	0.363664	1	2686	tags=50%, list=37%, signal=79%
KEGG_RNA_POLYMERASE	KEGG_RNA_POLYMERASE		22	0.335195	1.1329	0.274704	0.388264	1	3173	tags=68%, list=43%, signal=120%
KEGG_HOMOLOGOUS_RECOMBINATION	KEGG_HOMOLOGOUS_RECOMBINATION		16	0.369619	1.12285	0.285714	0.392203	1	587	tags=19%, list=8%, signal=20%
KEGG_PORPHYRIN_AND_CHLOROPHYLL_METABOLISM	KEGG_PORPHYRIN_AND_CHLOROPHYLL_METABOLISM		19	0.344742	1.10787	0.315476	0.406407	1	2336	tags=53%, list=32%, signal=77%
KEGG_GLYCEROPHOSPHOLIPID_METABOLISM	KEGG_GLYCEROPHOSPHOLIPID_METABOLISM		38	0.287816	1.09841	0.309572	0.409735	1	2252	tags=42%, list=31%, signal=61%
KEGG_NUCLEOTIDE_EXCISION_REPAIR	KEGG_NUCLEOTIDE_EXCISION_REPAIR		39	0.281546	1.09217	0.308534	0.407864	1	1130	tags=26%, list=15%, signal=30%
KEGG_ABC_TRANSPORTERS	KEGG_ABC_TRANSPORTERS		16	0.355066	1.0841	0.358566	0.40961	1	3073	tags=69%, list=42%, signal=118%
KEGG_ANTIGEN_PROCESSING_AND_PRESENTATION	KEGG_ANTIGEN_PROCESSING_AND_PRESENTATION		47	0.253836	1.01151	0.416838	0.530981	1	3371	tags=64%, list=46%, signal=118%
KEGG_ALZHEIMERS_DISEASE	KEGG_ALZHEIMERS_DISEASE		102	0.214475	0.99534	0.461053	0.548356	1	1739	tags=28%, list=24%, signal=37%
KEGG_SNARE_INTERACTIONS_IN_VESICULAR_TRANSPORT	KEGG_SNARE_INTERACTIONS_IN_VESICULAR_TRANSPORT		30	0.263742	0.956476	0.533199	0.610558	1	2594	tags=43%, list=35%, signal=67%
KEGG_RNA_DEGRADATION	KEGG_RNA_DEGRADATION		54	0.221063	0.9294	0.587426	0.650117	1	2050	tags=33%, list=28%, signal=46%
KEGG_GLYCEROLIPID_METABOLISM	KEGG_GLYCEROLIPID_METABOLISM		24	0.266049	0.900188	0.583162	0.691976	1	2049	tags=38%, list=28%, signal=52%
KEGG_LYSOSOME	KEGG_LYSOSOME		83	0.181909	0.831299	0.817568	0.807308	1	2011	tags=31%, list=28%, signal=43%
KEGG_ARRHYTHMOGENIC_RIGHT_VENTRICULAR_CARDIOMYOPATHY_ARVC	KEGG_ARRHYTHMOGENIC_RIGHT_VENTRICULAR_CARDIOMYOPATHY_ARVC		18	0.241533	0.775209	0.775591	0.876427	1	2993	tags=50%, list=41%, signal=84%
KEGG_MISMATCH_REPAIR	KEGG_MISMATCH_REPAIR		20	0.183301	0.599655	0.96421	1	1	2506	tags=30%, list=34%, signal=46%
KEGG_SELENOAMINO_ACID_METABOLISM	KEGG_SELENOAMINO_ACID_METABOLISM		17	0.160954	0.502351	0.989733	0.996419	1	6136	tags=100%, list=84%, signal=621%

### Sheet: PG5_gsea_down
NAME	GS<br> follow link to MSigDB	GS DETAILS	SIZE	ES	NES	NOM p-val	FDR q-val	FWER p-val	RANK AT MAX	LEADING EDGE
KEGG_CHEMOKINE_SIGNALING_PATHWAY	KEGG_CHEMOKINE_SIGNALING_PATHWAY	Details ...	91	-0.677501	-3.11492	0	0	0	1040	tags=54%, list=14%, signal=62%
KEGG_RIBOSOME	KEGG_RIBOSOME	Details ...	75	-0.717887	-3.11422	0	0	0	1578	tags=84%, list=22%, signal=106%
KEGG_B_CELL_RECEPTOR_SIGNALING_PATHWAY	KEGG_B_CELL_RECEPTOR_SIGNALING_PATHWAY	Details ...	65	-0.703364	-3.08744	0	0	0	712	tags=54%, list=10%, signal=59%
KEGG_T_CELL_RECEPTOR_SIGNALING_PATHWAY	KEGG_T_CELL_RECEPTOR_SIGNALING_PATHWAY	Details ...	72	-0.684431	-2.97016	0	0	0	1385	tags=64%, list=19%, signal=78%
KEGG_NEUROTROPHIN_SIGNALING_PATHWAY	KEGG_NEUROTROPHIN_SIGNALING_PATHWAY	Details ...	85	-0.653796	-2.96782	0	0	0	1486	tags=59%, list=20%, signal=73%
KEGG_REGULATION_OF_ACTIN_CYTOSKELETON	KEGG_REGULATION_OF_ACTIN_CYTOSKELETON	Details ...	107	-0.625953	-2.93257	0	0	0	1283	tags=50%, list=18%, signal=60%
KEGG_FC_GAMMA_R_MEDIATED_PHAGOCYTOSIS	KEGG_FC_GAMMA_R_MEDIATED_PHAGOCYTOSIS	Details ...	64	-0.692648	-2.92897	0	0	0	928	tags=50%, list=13%, signal=57%
KEGG_FC_EPSILON_RI_SIGNALING_PATHWAY	KEGG_FC_EPSILON_RI_SIGNALING_PATHWAY	Details ...	46	-0.721492	-2.82566	0	0	0	1256	tags=65%, list=17%, signal=78%
KEGG_MAPK_SIGNALING_PATHWAY	KEGG_MAPK_SIGNALING_PATHWAY	Details ...	123	-0.583094	-2.80922	0	0	0	1960	tags=59%, list=27%, signal=80%
KEGG_CHRONIC_MYELOID_LEUKEMIA	KEGG_CHRONIC_MYELOID_LEUKEMIA	Details ...	51	-0.689467	-2.7818	0	0	0	505	tags=45%, list=7%, signal=48%
KEGG_GLIOMA	KEGG_GLIOMA	Details ...	33	-0.759884	-2.76878	0	0	0	475	tags=48%, list=6%, signal=52%
KEGG_NATURAL_KILLER_CELL_MEDIATED_CYTOTOXICITY	KEGG_NATURAL_KILLER_CELL_MEDIATED_CYTOTOXICITY	Details ...	62	-0.640833	-2.74908	0	0	0	712	tags=42%, list=10%, signal=46%
KEGG_TOLL_LIKE_RECEPTOR_SIGNALING_PATHWAY	KEGG_TOLL_LIKE_RECEPTOR_SIGNALING_PATHWAY	Details ...	53	-0.669679	-2.74155	0	0	0	1785	tags=74%, list=24%, signal=97%
KEGG_ERBB_SIGNALING_PATHWAY	KEGG_ERBB_SIGNALING_PATHWAY	Details ...	56	-0.66682	-2.73605	0	0	0	1486	tags=59%, list=20%, signal=73%
KEGG_NON_SMALL_CELL_LUNG_CANCER	KEGG_NON_SMALL_CELL_LUNG_CANCER	Details ...	38	-0.729478	-2.69539	0	0	0	475	tags=45%, list=6%, signal=48%
KEGG_ENDOMETRIAL_CANCER	KEGG_ENDOMETRIAL_CANCER	Details ...	35	-0.718539	-2.68999	0	0	0	475	tags=43%, list=6%, signal=46%
KEGG_ACUTE_MYELOID_LEUKEMIA	KEGG_ACUTE_MYELOID_LEUKEMIA	Details ...	41	-0.699938	-2.68829	0	0	0	955	tags=56%, list=13%, signal=64%
KEGG_MELANOMA	KEGG_MELANOMA	Details ...	24	-0.76899	-2.64708	0	0	0	475	tags=50%, list=6%, signal=53%
KEGG_INSULIN_SIGNALING_PATHWAY	KEGG_INSULIN_SIGNALING_PATHWAY	Details ...	87	-0.578289	-2.63229	0	0	0	1601	tags=47%, list=22%, signal=60%
KEGG_PROGESTERONE_MEDIATED_OOCYTE_MATURATION	KEGG_PROGESTERONE_MEDIATED_OOCYTE_MATURATION	Details ...	43	-0.661475	-2.62947	0	0	0	1903	tags=70%, list=26%, signal=94%
KEGG_ENDOCYTOSIS	KEGG_ENDOCYTOSIS		107	-0.558736	-2.62393	0	0	0	1500	tags=43%, list=21%, signal=53%
KEGG_VEGF_SIGNALING_PATHWAY	KEGG_VEGF_SIGNALING_PATHWAY		42	-0.669715	-2.60263	0	0	0	1358	tags=60%, list=19%, signal=73%
KEGG_PANCREATIC_CANCER	KEGG_PANCREATIC_CANCER		44	-0.652848	-2.58329	0	0	0	1358	tags=52%, list=19%, signal=64%
KEGG_LEUKOCYTE_TRANSENDOTHELIAL_MIGRATION	KEGG_LEUKOCYTE_TRANSENDOTHELIAL_MIGRATION		60	-0.604973	-2.56953	0	0	0	1485	tags=52%, list=20%, signal=64%
KEGG_PROSTATE_CANCER	KEGG_PROSTATE_CANCER		50	-0.635673	-2.53349	0	0	0	475	tags=40%, list=6%, signal=42%
KEGG_PROTEASOME	KEGG_PROTEASOME		38	-0.668523	-2.52726	0	0	0	2261	tags=87%, list=31%, signal=125%
KEGG_MTOR_SIGNALING_PATHWAY	KEGG_MTOR_SIGNALING_PATHWAY		35	-0.666475	-2.51843	0	0	0	2104	tags=77%, list=29%, signal=108%
KEGG_FOCAL_ADHESION	KEGG_FOCAL_ADHESION		86	-0.569088	-2.51006	0	0	0	2428	tags=72%, list=33%, signal=107%
KEGG_RENAL_CELL_CARCINOMA	KEGG_RENAL_CELL_CARCINOMA		47	-0.621847	-2.48587	0	0	0	475	tags=38%, list=6%, signal=41%
KEGG_ADIPOCYTOKINE_SIGNALING_PATHWAY	KEGG_ADIPOCYTOKINE_SIGNALING_PATHWAY		38	-0.656776	-2.47742	0	0	0	661	tags=42%, list=9%, signal=46%
KEGG_NOD_LIKE_RECEPTOR_SIGNALING_PATHWAY	KEGG_NOD_LIKE_RECEPTOR_SIGNALING_PATHWAY		36	-0.664613	-2.47637	0	0	0	1903	tags=72%, list=26%, signal=97%
KEGG_PATHWAYS_IN_CANCER	KEGG_PATHWAYS_IN_CANCER		146	-0.496625	-2.47049	0	0	0	1903	tags=48%, list=26%, signal=64%
KEGG_GNRH_SIGNALING_PATHWAY	KEGG_GNRH_SIGNALING_PATHWAY		46	-0.609576	-2.42003	0	0	0	1259	tags=46%, list=17%, signal=55%
KEGG_RIG_I_LIKE_RECEPTOR_SIGNALING_PATHWAY	KEGG_RIG_I_LIKE_RECEPTOR_SIGNALING_PATHWAY		41	-0.622417	-2.40708	0	0	0	1342	tags=56%, list=18%, signal=68%
KEGG_PATHOGENIC_ESCHERICHIA_COLI_INFECTION	KEGG_PATHOGENIC_ESCHERICHIA_COLI_INFECTION		33	-0.643009	-2.39717	0	0	0	1385	tags=58%, list=19%, signal=71%
KEGG_JAK_STAT_SIGNALING_PATHWAY	KEGG_JAK_STAT_SIGNALING_PATHWAY		40	-0.622913	-2.39078	0	0	0	740	tags=35%, list=10%, signal=39%
KEGG_APOPTOSIS	KEGG_APOPTOSIS		59	-0.573389	-2.38647	0	0	0	1900	tags=58%, list=26%, signal=77%
KEGG_EPITHELIAL_CELL_SIGNALING_IN_HELICOBACTER_PYLORI_INFECTION	KEGG_EPITHELIAL_CELL_SIGNALING_IN_HELICOBACTER_PYLORI_INFECTION		40	-0.624701	-2.3841	0	0	0	1256	tags=58%, list=17%, signal=69%
KEGG_REGULATION_OF_AUTOPHAGY	KEGG_REGULATION_OF_AUTOPHAGY		15	-0.754986	-2.24096	0	0	0	1223	tags=80%, list=17%, signal=96%
KEGG_AXON_GUIDANCE	KEGG_AXON_GUIDANCE		54	-0.544833	-2.23421	0	0	0	1680	tags=46%, list=23%, signal=60%
KEGG_LONG_TERM_POTENTIATION	KEGG_LONG_TERM_POTENTIATION		37	-0.580863	-2.20655	0	0	0	793	tags=35%, list=11%, signal=39%
KEGG_BLADDER_CANCER	KEGG_BLADDER_CANCER		19	-0.682568	-2.17563	0	0	0	225	tags=32%, list=3%, signal=32%
KEGG_COLORECTAL_CANCER	KEGG_COLORECTAL_CANCER		44	-0.561008	-2.15383	0	8.59118e-05	0.003	1903	tags=55%, list=26%, signal=73%
KEGG_TYPE_II_DIABETES_MELLITUS	KEGG_TYPE_II_DIABETES_MELLITUS		20	-0.656254	-2.14654	0	8.39592e-05	0.003	661	tags=40%, list=9%, signal=44%
KEGG_OOCYTE_MEIOSIS	KEGG_OOCYTE_MEIOSIS		56	-0.507836	-2.1315	0	8.20935e-05	0.003	1903	tags=52%, list=26%, signal=69%
KEGG_TIGHT_JUNCTION	KEGG_TIGHT_JUNCTION		53	-0.516923	-2.12251	0	0.000108349	0.004	1096	tags=38%, list=15%, signal=44%
KEGG_SMALL_CELL_LUNG_CANCER	KEGG_SMALL_CELL_LUNG_CANCER		48	-0.524634	-2.1031	0	0.000157232	0.006	1896	tags=48%, list=26%, signal=64%
KEGG_PENTOSE_PHOSPHATE_PATHWAY	KEGG_PENTOSE_PHOSPHATE_PATHWAY		20	-0.639279	-2.10195	0.00201613	0.000153956	0.006	2417	tags=85%, list=33%, signal=127%
KEGG_GAP_JUNCTION	KEGG_GAP_JUNCTION		39	-0.55233	-2.09641	0.00190476	0.000235468	0.009	987	tags=33%, list=14%, signal=38%
KEGG_FRUCTOSE_AND_MANNOSE_METABOLISM	KEGG_FRUCTOSE_AND_MANNOSE_METABOLISM		24	-0.600025	-2.06921	0	0.000306853	0.012	1671	tags=54%, list=23%, signal=70%
KEGG_VASOPRESSIN_REGULATED_WATER_REABSORPTION	KEGG_VASOPRESSIN_REGULATED_WATER_REABSORPTION		25	-0.591613	-2.01644	0.00215983	0.000350737	0.014	470	tags=28%, list=6%, signal=30%
KEGG_LONG_TERM_DEPRESSION	KEGG_LONG_TERM_DEPRESSION		28	-0.57333	-2.01439	0	0.000367763	0.015	987	tags=36%, list=14%, signal=41%
KEGG_ALDOSTERONE_REGULATED_SODIUM_REABSORPTION	KEGG_ALDOSTERONE_REGULATED_SODIUM_REABSORPTION		17	-0.63278	-1.98511	0	0.00065378	0.026	603	tags=29%, list=8%, signal=32%
KEGG_WNT_SIGNALING_PATHWAY	KEGG_WNT_SIGNALING_PATHWAY		67	-0.464516	-1.98451	0	0.000641673	0.026	1765	tags=42%, list=24%, signal=55%
KEGG_UBIQUITIN_MEDIATED_PROTEOLYSIS	KEGG_UBIQUITIN_MEDIATED_PROTEOLYSIS		96	-0.426882	-1.97981	0	0.000729035	0.029	1941	tags=50%, list=27%, signal=67%
KEGG_VASCULAR_SMOOTH_MUSCLE_CONTRACTION	KEGG_VASCULAR_SMOOTH_MUSCLE_CONTRACTION		39	-0.5062	-1.96036	0.00204499	0.000789403	0.032	498	tags=23%, list=7%, signal=25%
KEGG_ADHERENS_JUNCTION	KEGG_ADHERENS_JUNCTION		35	-0.522047	-1.92376	0	0.00116795	0.048	2080	tags=49%, list=28%, signal=68%
KEGG_THYROID_CANCER	KEGG_THYROID_CANCER		16	-0.619935	-1.87611	0.00579151	0.00179722	0.077	203	tags=31%, list=3%, signal=32%
KEGG_INOSITOL_PHOSPHATE_METABOLISM	KEGG_INOSITOL_PHOSPHATE_METABOLISM		38	-0.466739	-1.77557	0.00788955	0.00499406	0.195	1879	tags=53%, list=26%, signal=70%
KEGG_PHOSPHATIDYLINOSITOL_SIGNALING_SYSTEM	KEGG_PHOSPHATIDYLINOSITOL_SIGNALING_SYSTEM		46	-0.449203	-1.77266	0	0.00506507	0.202	2034	tags=52%, list=28%, signal=72%
KEGG_GLUTATHIONE_METABOLISM	KEGG_GLUTATHIONE_METABOLISM		28	-0.488716	-1.74094	0	0.00649601	0.255	1792	tags=46%, list=25%, signal=61%
KEGG_AMYOTROPHIC_LATERAL_SCLEROSIS_ALS	KEGG_AMYOTROPHIC_LATERAL_SCLEROSIS_ALS		31	-0.477378	-1.73017	0	0.00716852	0.284	1900	tags=58%, list=26%, signal=78%
KEGG_MELANOGENESIS	KEGG_MELANOGENESIS		30	-0.460095	-1.65824	0.0156863	0.0133419	0.477	1903	tags=43%, list=26%, signal=58%
KEGG_CYTOKINE_CYTOKINE_RECEPTOR_INTERACTION	KEGG_CYTOKINE_CYTOKINE_RECEPTOR_INTERACTION		23	-0.480582	-1.62885	0.025878	0.0174009	0.579	1296	tags=30%, list=18%, signal=37%
KEGG_TGF_BETA_SIGNALING_PATHWAY	KEGG_TGF_BETA_SIGNALING_PATHWAY		27	-0.464933	-1.62552	0.0189753	0.0177019	0.586	2171	tags=48%, list=30%, signal=68%
KEGG_LEISHMANIA_INFECTION	KEGG_LEISHMANIA_INFECTION		48	-0.393453	-1.59948	0.0105932	0.0208548	0.648	2179	tags=44%, list=30%, signal=62%
KEGG_CYTOSOLIC_DNA_SENSING_PATHWAY	KEGG_CYTOSOLIC_DNA_SENSING_PATHWAY		30	-0.445972	-1.57188	0.027668	0.0259915	0.731	1501	tags=43%, list=21%, signal=54%
KEGG_VIBRIO_CHOLERAE_INFECTION	KEGG_VIBRIO_CHOLERAE_INFECTION		28	-0.447929	-1.54311	0.0282486	0.0316857	0.809	813	tags=32%, list=11%, signal=36%
KEGG_GLYCOLYSIS_GLUCONEOGENESIS	KEGG_GLYCOLYSIS_GLUCONEOGENESIS		37	-0.394723	-1.49534	0.042065	0.0446315	0.902	2105	tags=54%, list=29%, signal=76%
KEGG_PURINE_METABOLISM	KEGG_PURINE_METABOLISM		87	-0.320404	-1.46471	0.0247619	0.0542503	0.943	1805	tags=37%, list=25%, signal=48%
KEGG_PRIMARY_IMMUNODEFICIENCY	KEGG_PRIMARY_IMMUNODEFICIENCY		19	-0.465676	-1.45432	0.061144	0.0572151	0.955	1683	tags=42%, list=23%, signal=55%
KEGG_P53_SIGNALING_PATHWAY	KEGG_P53_SIGNALING_PATHWAY		30	-0.394788	-1.39424	0.0795918	0.0812976	0.992	1900	tags=43%, list=26%, signal=58%
KEGG_HYPERTROPHIC_CARDIOMYOPATHY_HCM	KEGG_HYPERTROPHIC_CARDIOMYOPATHY_HCM		21	-0.426317	-1.38042	0.0921844	0.0875821	0.998	625	tags=19%, list=9%, signal=21%
KEGG_GALACTOSE_METABOLISM	KEGG_GALACTOSE_METABOLISM		18	-0.437998	-1.35883	0.0996169	0.0985139	0.999	2562	tags=67%, list=35%, signal=102%
KEGG_CYSTEINE_AND_METHIONINE_METABOLISM	KEGG_CYSTEINE_AND_METHIONINE_METABOLISM		22	-0.389675	-1.30877	0.136187	0.13001	1	1792	tags=45%, list=25%, signal=60%
KEGG_AMINOACYL_TRNA_BIOSYNTHESIS	KEGG_AMINOACYL_TRNA_BIOSYNTHESIS		39	-0.330149	-1.28101	0.135081	0.149669	1	1621	tags=46%, list=22%, signal=59%
KEGG_VIRAL_MYOCARDITIS	KEGG_VIRAL_MYOCARDITIS		42	-0.32279	-1.27481	0.120316	0.152749	1	2003	tags=36%, list=27%, signal=49%
KEGG_DNA_REPLICATION	KEGG_DNA_REPLICATION		33	-0.341389	-1.26664	0.135903	0.157434	1	2799	tags=64%, list=38%, signal=103%
KEGG_CALCIUM_SIGNALING_PATHWAY	KEGG_CALCIUM_SIGNALING_PATHWAY		46	-0.311171	-1.2247	0.16092	0.192741	1	1765	tags=30%, list=24%, signal=40%
KEGG_STARCH_AND_SUCROSE_METABOLISM	KEGG_STARCH_AND_SUCROSE_METABOLISM		17	-0.374408	-1.19007	0.234469	0.22571	1	1542	tags=47%, list=21%, signal=59%
KEGG_AMINO_SUGAR_AND_NUCLEOTIDE_SUGAR_METABOLISM	KEGG_AMINO_SUGAR_AND_NUCLEOTIDE_SUGAR_METABOLISM		37	-0.301375	-1.15261	0.230189	0.26518	1	1832	tags=38%, list=25%, signal=50%
KEGG_CELL_CYCLE	KEGG_CELL_CYCLE		72	-0.219098	-0.9432	0.555118	0.594834	1	1046	tags=21%, list=14%, signal=24%
KEGG_DRUG_METABOLISM_OTHER_ENZYMES	KEGG_DRUG_METABOLISM_OTHER_ENZYMES		15	-0.30314	-0.898876	0.591633	0.671979	1	1225	tags=27%, list=17%, signal=32%
KEGG_HEMATOPOIETIC_CELL_LINEAGE	KEGG_HEMATOPOIETIC_CELL_LINEAGE		22	-0.259415	-0.855817	0.679405	0.744317	1	2512	tags=50%, list=34%, signal=76%
KEGG_PYRIMIDINE_METABOLISM	KEGG_PYRIMIDINE_METABOLISM		71	-0.199721	-0.852927	0.755725	0.741081	1	1798	tags=28%, list=25%, signal=37%
KEGG_BASE_EXCISION_REPAIR	KEGG_BASE_EXCISION_REPAIR		28	-0.211615	-0.751142	0.869903	0.895968	1	1718	tags=21%, list=23%, signal=28%
KEGG_CELL_ADHESION_MOLECULES_CAMS	KEGG_CELL_ADHESION_MOLECULES_CAMS		43	-0.171024	-0.667269	0.943182	0.964949	1	6069	tags=100%, list=83%, signal=585%
KEGG_INTESTINAL_IMMUNE_NETWORK_FOR_IGA_PRODUCTION	KEGG_INTESTINAL_IMMUNE_NETWORK_FOR_IGA_PRODUCTION		20	-0.182417	-0.596636	0.965517	0.989314	1	5982	tags=100%, list=82%, signal=549%
KEGG_DILATED_CARDIOMYOPATHY	KEGG_DILATED_CARDIOMYOPATHY		21	-0.147874	-0.486152	0.992063	0.997729	1	6234	tags=100%, list=85%, signal=677%
