## Supplementary material for "Proteogenomics refines the molecular classification of chronic lymphocytic leukemia": SI4 Screened drugs

### Sheet: Tabelle1
Drug	Concentration step	Concentration (µM)
Bafilomycin A1	1	0.04
Bafilomycin A1	2	0.6
Bafilomycin A1	3	9
BAY11-7085	1	0.04
BAY11-7085	2	0.6
BAY11-7085	3	9
BAY61-3606	1	0.04
BAY61-3606	2	0.6
BAY61-3606	3	9
Carfilzomib	1	0.001
Carfilzomib	2	0.015
Carfilzomib	3	0.225
CPI-169	1	0.04
CPI-169	2	0.6
CPI-169	3	9
Cytarabine	1	0.1
Cytarabine	2	1.5
Cytarabine	3	22.5
Dasatinib	1	0.004
Dasatinib	2	0.06
Dasatinib	3	0.9
Dexamethasone	1	0.001
Dexamethasone	2	0.015
Dexamethasone	3	0.225
Doxorubicine	1	0.002
Doxorubicine	2	0.03
Doxorubicine	3	0.45
Duvelisib	1	0.02
Duvelisib	2	0.3
Duvelisib	3	4.5
Enasidenib	1	0.04
Enasidenib	2	0.6
Enasidenib	3	9
Everolimus	1	0.04
Everolimus	2	0.6
Everolimus	3	9
EVP4593	1	0.04
EVP4593	2	0.6
EVP4593	3	9
Fludarabine	1	0.04
Fludarabine	2	0.6
Fludarabine	3	9
Ganetespib	1	0.04
Ganetespib	2	0.6
Ganetespib	3	9
I-BET-762	1	0.02
I-BET-762	2	0.3
I-BET-762	3	4.5
Ibrutinib	1	0.04
Ibrutinib	2	0.6
Ibrutinib	3	9
Idelalisib	1	0.04
Idelalisib	2	0.6
Idelalisib	3	9
IRAK1/4 Inhibitor I	1	0.04
IRAK1/4 Inhibitor I	2	0.6
IRAK1/4 Inhibitor I	3	9
IRAK4 Inhibitor, Compound 26	1	0.02
IRAK4 Inhibitor, Compound 26	2	0.3
IRAK4 Inhibitor, Compound 26	3	4.5
Ixazomib	1	0.1
Ixazomib	2	1.5
Ixazomib	3	22.5
JQ1	1	0.1
JQ1	2	1.5
JQ1	3	22.5
Lenalidomide	1	0.04
Lenalidomide	2	0.6
Lenalidomide	3	9
LY2228820	1	0.04
LY2228820	2	0.6
LY2228820	3	9
Midostaurin	1	0.04
Midostaurin	2	0.6
Midostaurin	3	9
MK2206	1	0.04
MK2206	2	0.6
MK2206	3	9
Nutlin 3a	1	0.04
Nutlin 3a	2	0.6
Nutlin 3a	3	9
Palbociclib	1	0.04
Palbociclib	2	0.6
Palbociclib	3	9
Plerixafor	1	0.1
Plerixafor	2	1.5
Plerixafor	3	22.5
Pomalidomide	1	0.02
Pomalidomide	2	0.3
Pomalidomide	3	4.5
PRT062607	1	0.02
PRT062607	2	0.3
PRT062607	3	4.5
Pyridone 6	1	0.04
Pyridone 6	2	0.6
Pyridone 6	3	9
Quizartinib	1	0.04
Quizartinib	2	0.6
Quizartinib	3	9
Rapamycin	1	0.1
Rapamycin	2	1.5
Rapamycin	3	22.5
Ruxolitinib	1	0.04
Ruxolitinib	2	0.6
Ruxolitinib	3	9
Selinexor	1	0.04
Selinexor	2	0.6
Selinexor	3	9
Selumetinib	1	0.04
Selumetinib	2	0.6
Selumetinib	3	9
Sotrastaurin	1	0.04
Sotrastaurin	2	0.6
Sotrastaurin	3	9
Thioguanine	1	0.04
Thioguanine	2	0.6
Thioguanine	3	9
Tofacitinib	1	0.1
Tofacitinib	2	1.5
Tofacitinib	3	22.5
UMI-77	1	0.1
UMI-77	2	1.5
UMI-77	3	22.5
Venetoclax	1	0.001
Venetoclax	2	0.015
Venetoclax	3	0.225
Vorinostat	1	0.04
Vorinostat	2	0.6
Vorinostat	3	9

### Sheet: Tabelle2
Drug
Bafilomycin A1
BAY11-7085
BAY61-3606
Carfilzomib	FDA approved
CPI-169
Cytarabine	FDA approved
Dasatinib	FDA approved
Dexamethasone	FDA approved
Doxorubicine	FDA approved
Duvelisib	FDA approved
Enasidenib	FDA approved
Everolimus	FDA approved
EVP4593
Fludarabine	FDA approved
Ganetespib		In clinical trial
I-BET-762		In clinical trial
Ibrutinib	FDA approved
Idelalisib	FDA approved
IRAK1/4 Inhibitor I
IRAK4 Inhibitor, Compound 26
Ixazomib	FDA approved
JQ1
Lenalidomide	FDA approved
LY2228820
Midostaurin	FDA approved
MK2206		In clinical trial
Nutlin 3a
Palbociclib	FDA approved
Plerixafor	FDA approved
Pomalidomide	FDA approved
PRT062607
Pyridone 6
Quizartinib		In clinical trial
Rapamycin	FDA approved
Ruxolitinib	FDA approved
Selinexor	FDA approved
Selumetinib		In clinical trial
Sotrastaurin		In clinical trial
Thioguanine	FDA approved
Tofacitinib	FDA approved
UMI-77
Venetoclax	FDA approved	CLL
Vorinostat	FDA approved
